# *Kinex* infers causal kinases from phosphoproteomics data

**DOI:** 10.1101/2023.11.23.568445

**Authors:** Alexandra Valeanu, Verena Golz, David W. Avila, Manuel Tzouros, Juliane Siebourg-Polster, Laura Badi, Jitao David Zhang

**Affiliations:** Pharma Early Research and Development, Roche Innovation Centre Basel, F. Hoffmann-La Roche Ltd, Grenzacherstrasse 124, 4070 Basel, Switzerland

**Keywords:** cell signalling, phosphoproteomics, post-translational modifications, kinases, drug discovery

## Abstract

**Motivation:** *Phosphoproteomics data are essential for characterising signalling pathways, identifying drug targets, and evaluating efficacy and safety profiles of drug candidates. Emerging resources, including a substrate-specificity atlas and drug-induced phosphoproteomics profiles, may transform the inference of causal kinases. However, there is currently no open-source software that leverages insights derived from these resources.*

**Results:** *We introduce* Kinex, *a workflow implemented in the same-name Python package, which infers causal serine/threonine kinases from phosphoproteomics data. Kinex allows users to score kinase-substrate interactions, perform enrichment analysis, visualise candidates of causal regulators, and query similar profiles in a database of drug-induced kinase activities. Analysing seven published studies and one newly generated dataset, we demonstrate that analysis with Kinex recovers causal effects of perturbations and reveals novel biological insights. We foresee that Kinex will become an indispensable tool for basic and translational research including drug discovery.*

**Availability:** *Kinex is released with the GNU General Public License and available at https://github.com/bedapub/kinex.*
