## Supplementary Table 1 for "*Kinex* infers causal kinases from phosphoproteomics data"

### Sheet: FDA_PKI_2023 
Drug_Name	Aliases	Company	Inhibitor_Type	Approval_Year	Known_Targets	Class	Indication	Inhibitor_Kinase_Relationship_Likely_Conserved_In_Mouse	Has_Mouse_Orthologue_Data	PD_study_in_mouse	PD_study_in_rat
abemaciclib	Abemaciclib, LY2835219, Verzenio, 6ZV, PDB ID: 5L2S with CDK6	Lilly	I1/2B	2017	CDK4/6	S/T	Breast Ca	FALSE	FALSE
abrocitinib	Abrocitinib, PF-04965842, Cibinqo, PDB ID: 6BBU, with JAK1, 6BBV, with JAK2	Pfizer	I	2022	JAK1	NRY	Atopic dermatitis	TRUE	FALSE		https://www.ema.europa.eu/en/documents/assessment-report/cibinqo-epar-public-assessment-report_en.pdf
acalabrutinib	Acalabrutinib, ACP-196, Calquence	Acerta Pharma	VI	2017	Bruton tyrosine kinase	NRY	Mantle cell lymphoma, CLL, small cell lymphoma	TRUE	FALSE	https://www.ema.europa.eu/en/documents/assessment-report/calquence-epar-public-assessment-report_en.pdf
afatinib	Afatinib, BIBW 2992, Tovok, OWN, PDB ID: 4G5J with EGFR	Boeh-ringer Ingelheim	VI	2013	EGFR, ErbB2, ErbB4	RY	NSCLC, squamous NSCLC	FALSE	FALSE
alectinib	Alectinib, CH5424802, Alecensa, EMH, PDB ID: 3AOX with ALK	Roche	I1/2B	2015	ALK, RET	RY	NSCLC, ALK+	FALSE	FALSE
asciminib	Asciminib, ABL001, Scemblix, 5MO4 with Abl	Novartis	IV	2021	BCR-Abl	NRY	Ph+ CML	FALSE	FALSE
avapritinib	Avapritinib, BLU285, Ayvakit	Blueprint Medi-cines Corp	?	2020	PDGFR, Kit	RY	GIST with PDGFRA exon 18 mutations	TRUE	TRUE
axitinib	Axitinib, AG-013736, Inlyta, AXI, PDB ID: 4AG8 with VEGFR2	Pfizer	IIA	2012	VEGFR 1/2/3	RY	RCC	TRUE	FALSE		https://www.ema.europa.eu/en/documents/assessment-report/inlyta-epar-public-assessment-report_en.pdf
baricitinib	Baricitinib, LY 3009104, Olumiant, PDB ID: 6WTO with JAK2	Lilly	?	2018	JAK2/1	NRY	Reumatoid arthritis	TRUE	FALSE	https://www.ema.europa.eu/en/documents/assessment-report/olumiant-epar-public-assessment-report_en.pdf
belumosudil	Belumosudil, KD025, Rezurock	Kadmon Pharma	?	2021	ROCK2		Graft vs. host disease	TRUE	FALSE	https://www.tga.gov.au/sites/default/files/auspar-belumosudil-220505.pdf
binimetinib	Binimetinib, MEK162, Mektovi	Array BioPharm	?	2018	MEK1/2	Y/T	Melanoma, com-bination therapy with encorafenib	TRUE	FALSE	https://www.sciencedirect.com/science/article/pii/S1931524423001056
bosutinib	Bosutinib, SKI-606, BOSULIF, DB8, PDB ID: 4MXO with Src, 3UE4 with Abl	Pfizer	I, IIB	2012	BCR-Abl, Src, Lyn, Hck	NRY	CML	TRUE	TRUE
brigatinib	Brigatinib, AP 26113, Alunbrig, 6GY, PDB ID: 6MX8 with ALK	Ariad Pharma	I 1/2B	2017	ALK, ROS1, IGF-1R, Flt3, EGFR	RY	NSCLC, ALK+	FALSE	FALSE
cabozantinib	Cabozantinib, XL-184, BMS-907351, Cometriq	Excelixis	IIA	2012	RET, MET, VEGFR 1/2/3, Kit, TrkB, Flt3, Axl, Tie2	RY	RCC, HCC, medullary thyroid cancer	FALSE	FALSE
capmatinib	Capmatinib, INC-280, Tabrecta	Novartis	?	2020	MET	RY	NSCLC, MET exon 14 skipping	FALSE	FALSE
ceritinib	Ceritinib, LDK378, Zykadia, 4MK, PDB ID: 4MKC with ALK	Novartis	I1/2B	2014	ALK, IGF-1R, InsR, ROS1	RY	NSCLC, ALK+ after crizotinib resistance	FALSE	FALSE
cobimetinib	Cobimetinib, GDC-0973, Cotellic, EUI, PDB ID: 4AN2 with MEK1	Genen-tech	III	2015	MEK1/2	Y/T	Melanoma with BRAF mutations together with vemur-afenib	TRUE	FALSE	https://www.annalsofoncology.org/article/S0923-7534(19)59446-7/fulltext
crizotinib	Crizotinib, PF 2341066, Xalkori, VGH,PDB: 2XP2 with ALK; 2WGJ with MET; 3ZBF with ROS	Pfizer	I1/2B	2011	ALK, MET (HGFR), ROS1, MST1R	RY	NSCLC, ALK+ or ROS1+, inflammatory myofibroblastic tumor, anaplastic large cell lymphoma	TRUE	TRUE
dabrafenib	Dabrafenib, GSK2118436, Tafinlar, P06, PDB ID: 5CSW with B-Raf	GSK	I1/2A	2013	B-Raf	S/T	Melanomas NSCLC, and anaplastic thyroid cancers with BRAF mutations	TRUE	FALSE	https://www.ncbi.nlm.nih.gov/pmc/articles/PMC7821884/
dacomitinib	Dacomitinib, PF-00299804, Visimpro, 1C9, PDB ID: 4I23 with EGFR; 4I24 with EGFR T790M	Pfizer	VI	2018	EGFR, ErbB2/4	RY	EGFR-mutant NSCLC	FALSE	FALSE
dasatinib	Dasatinib, BMS-354825, Sprycel, 1N1. PDB ID: 2GQG with Abl, 4I23 with EGFR	Bristol Myers Squibb	I	2006	BCR-Abl, EGFR, Src, Lck, Yes, Fyn, Kit, EphA2, PDGFRβ	NRY	Ph+ CML or ALL	TRUE	TRUE
deucravacitinib	Deucravacitinib, BMS-986165, Sotyktu, PDB ID: 6NZP with TYK2 JH2 domain	Bristol Myers Squibb	IV	2022	TYK2	NRY	Psoriasis	TRUE	FALSE	https://www.ema.europa.eu/en/documents/assessment-report/sotyktu-epar-public-assessment-report_en.pdf
encorafenib	Encorafenib, LGX818, Braftovi	Array BioPharm	?	2018	B-Raf	S/T	BRAF mutant melanomas with binimetinib	FALSE	FALSE
entrectinib	Entrectinib, RXDX-101, Rozlytrek, YMX, PDB ID: 5KVT with TRKA	Ignyta, Inc.	I1/2B	2019	TRK A/B/C, ROS1, ALK	RY	NSCLC, NTRK+ solid tumors	FALSE	FALSE
erdafitinib	Erdafitinib, JNJ-42756493 Balversa, 5SF, PDB ID: 5EW8	Jansen Pharm	I1/2 A	2019	FGFR 1/2/3/4	RY	Urothelial carcinoma	TRUE	TRUE
erlotinib	Erlotinib, CP-358774, OSI-774, Tarceva, AQ4, PDB ID: 1M17 and 4HJO with EGFR	Genen-tech	I, I1/2B	2004	EGFR	RY	NSCLC; pancreatic cancer	TRUE	TRUE
everolimus	Everolimus, RAD001, Afinitor	Novartis	IV	2009	FKBP12/mTOR	S/T	Breast cancer, HER2-negative; PNET; RCC; renal angio-myolipoma; sub-ependymal giant cell astro-cytoma	TRUE	FALSE	https://www.ncbi.nlm.nih.gov/pmc/articles/PMC5738667/
fedratinib	Fedratinib, TG101348, Inrebic	Celgene	?	2019	JAK2	NRY	Myelo-fibrosis	TRUE	FALSE	https://www.ema.europa.eu/en/documents/assessment-report/inrebic-epar-public-assessment-report_en.pdf
fostamatinib	Fostamatinib, R788, Tavalisse, 585, PDB ID: 3FQS (complex with R406, the active metabolite of fostamatinib)	Rigel	I	2018	Syk, Spleen tyrosine kinase	NRY	chronic immune thrombo-cytopenia	TRUE	FALSE	https://www.ema.europa.eu/en/documents/assessment-report/tavlesse-epar-public-assessment-report_en.pdf
futibatinib	Futibatinib, TAS_120, Lytgobi, PDB ID: 6MZW with FGFR1	Taiho	VI	2022	FGFR2	RY	Cholangio-carcinomas with FGFR2 fusions or other rearrange-ments	FALSE	FALSE
gefitinib	Gefitinib, ZD1839, Iressa, IRE, PDB ID: 2ITY and 4WKQ with EGFR	Astra Zeneca	I	2003-2005 2015	EGFR	RY	NSCLC with exon 19 deletions or exon 21 substitutions	TRUE	FALSE	https://pubmed.ncbi.nlm.nih.gov/16741154
gilteritinib	Gilteritinib, ASP2215, Xospata, PDB ID: 6jqr with FLT3	Astellas Pharma	IIB	2018	Flt3	RY	AML with FLT3 mutations	FALSE	FALSE
ibrutinib	Ibrutinib, PCI-32765, Imbruvica, 8E8, PDB ID: 5P9J with BTK	Johnson & Johnson	VI	2013	Bruton tyrosine kinase	NRY	Mantle cell lymphoma; CLL; Walden-strom's macro-globulin-emia; marginal zone lymphoma; graft vs. host disease	TRUE	FALSE	https://www.ema.europa.eu/en/documents/assessment-report/imbruvica-epar-public-assessment-report_en.pdf
imatinib	Imatinib, STI571, Gleevec, STI, PDB ID: 2HYY and 1IEP with Abl, 1XKK with Syk	Novartis	IIA, I	2001	BCR-Abl, Kit, PDGFR	NRY	CML and ALL, Ph+; aggressive systemic masto-cytosis; CEL; DFSP; HES; GIST; MDS/MDP	TRUE	TRUE
infigratinib	Infigratinib, BGJ 398, Truseltiq, PDB ID: 3TT0 with FGFR1	QED Thera.	I1/2B	2021	FGFR2	RY	Cholangiocarcinomas with FGFR2 fusion proteins or other rearrange-ments	TRUE	FALSE	https://www.jci.org/articles/view/83926
lapatinib	Lapatinib, GW572016, Tykerb, FMM, PDB ID: 1XKK with EGFR	GSK	I1/2B	2007	ErbB2, EGFR	RY	HER2+ breast cancer	TRUE	FALSE	https://academic.oup.com/jnci/article/101/2/107/1204813?login=true
larotrectinib	Larotrectinib, LOXO-101,Vitrakvi	Bayer	?	2018	TRK A/B/C	RY	Solid tumors with NTRK gene fusion proteins	FALSE	FALSE
lenvatinib	Lenvatinib, AK175809, Lenvima, LEV, PDB ID: 3WZD with VEGFR2	Easai Co.	I1/2A	2015	VEGFR 1/2/3, RET, PDGFR, FGFR, Kit	RY	Different-iated thyroid cancer	TRUE	FALSE	https://journals.lww.com/hep/fulltext/2021/11000/immunomodulatory_effects_of_lenvatinib_plus.26.aspx
lorlatinib	Lorlatinib, PF-06463922, Lorbrena, PDB ID: 4CLI with ALK	Pfizer	I	2018	ALK	RY	ALK+ NSCLC	TRUE	FALSE	https://www.nature.com/articles/s41467-021-23731-7
midostaurin	Midostaurin, PKC412, CPG 41251, Rydapt	Novartis	?	2017	Flt3, PDGFRs, VEGFR2 PKC	RY	Acute myeloid leukemia, masto-cytosis, mast cell leukemia	TRUE	FALSE	https://www.sciencedirect.com/science/article/pii/S0163725899000054
mobocertinib	Mobocertinib, TAK-788, Exkivity	Takeda Pharma	VI	2021	EGFR with exon 20 insertion	RY	NSCLC	FALSE	FALSE
momelotinib	Momelotinib, CYT 387, Ojjaara	GSK	?	2023	JAK1/2	NRY	Myelo-fibrosis	TRUE	FALSE	https://www.mdpi.com/1422-0067/19/12/3973
neratinib	Neratinib, HKI-272, Nerlynx, HKI, PDB ID: 2JIV with EGFR T790M; 3W2Q with EGFR T790M/L858R	Puma Biotech	VI	2017	ErbB2/ HER2	RY	HER2+ breast cancer	FALSE	FALSE
netarsudil	Netarsudil, AR11324, Rhopressa	Aerie Pharma	?	2018	ROCK 1/2	S/T	Glaucoma	TRUE	FALSE	https://www.ema.europa.eu/en/documents/assessment-report/rhokiinsa-epar-public-assessment-report_en.pdf
nilotinib	Nilotinib, AMN107, Tasigna, NILK, PDB ID: 3CS9 with Abl	Novartis	IIA	2007	BCR-Abl, PDGFR, DDR1	NRY	CML, Ph+	FALSE	FALSE
nintedanib	Nintedanib, BIBF-1120, Vargatef, XIN, PDB ID: 3C7Q with VEGFR2	Boeh-ringer Ingelheim	IIB	2014	FGFR 1/2/3, PDGFR α/β, VEGFR 1/2/3, Flt3	RY	Pulmonary fibrosis, idiopathic	TRUE	TRUE
osimertinib	Osimertinib, AZD-9292, Tagrisso, PDB ID: 6JXT with EGFR	Astra Zeneca	VI	2015	EGFR T790M	RY	NSCLC with exon 19 deletions or exon 21 substitutions	FALSE	FALSE
pacritinib	Pacritinib, SB1518, Vonjo	CTI Bio-Pharma	?	2022	JAK2	NRY	Myelo-fibrosis	TRUE	FALSE	https://lupus.bmj.com/content/10/1/e000822.long
palbociclib	Palbociclib, PD-0332991, Ibrance, LQQ, PDB ID: 2EUF and 5L2I with CDK6	Park- Davis	I, I1/2B	2015	CDK4/6	S/T	Breast cancer, ER+ and HER2+	TRUE	FALSE	https://www.ncbi.nlm.nih.gov/pmc/articles/PMC8012823/
pazopanib	Pazopanib, GW786034, Votrient	GSK	?	2009	VEGFR 1/2/3, PDGFR α/β, FGFR 1/3, Kit, Lck, Fms, Itk	RY	RCC; soft tissue sarcomas	TRUE	FALSE	https://www.ema.europa.eu/en/documents/assessment-report/votrient-epar-public-assessment-report_en.pdf
pemigatinib	Pemigatinib, INCB054828, Pemazyre	Incyte Corp.	?	2020	FGFR2/1/3	RY	Cholangio-carcinomas with FGFR2 fusions or other rearrange-ments	FALSE	FALSE
pexidartinib	Pexidartinib, PLX3397, Turalio, PDB ID: 4R7H with CSFR1	Plexxikon Inc.	IIA	2019	CSF1R, Kit, Flt3	RY	Tenosyn-ovial giant cell tumors	TRUE	FALSE	https://jneuroinflammation.biomedcentral.com/articles/10.1186/s12974-021-02118-x
pirtobrutinib	Pirtobrutinib, LOXO-305, Jaypirca	Lilly	?	2023	BTK	NRY	Mantle cell lymphoma	TRUE	FALSE	https://www.ncbi.nlm.nih.gov/pmc/articles/PMC9123190/
ponatinib	Ponatinib, AP 24534, Iclusig, OLI, PDB ID: 3OXZ with Abl, 4U0I with Kit, 1UWH with B-Raf	Ariad Pharma	IIA	2012	BCR-Abl, BCR-Abl T315I, VEGFR, PDGFR, FGFR, EphR, Src family kinases, Kit, RET, Tie2, Flt3	NRY	CML or ALL, Ph+	TRUE	FALSE	https://www.frontiersin.org/articles/10.3389/fimmu.2019.01393/full
pralsetinib	Pralsetinib, Blu-667, Gavreto, PDB ID: 7JU5	Blueprint Medi-cines Corp	?	2020	RET	RY	RET-fusion NSCLC; RET mutant medullary thyroid cancer; RET fusion-positive thyroid cancer	FALSE	FALSE
quizatinib	Quizatinib, ASP-2869, Vanflyta, PDB ID: 4xuf with Flt3	Daiich Sankyo, Inc.	IIA	2023	Flt3	RY	FLT3 ITD positive AML	FALSE	FALSE
regorafenib	Regorafenib, BAY 73-4506, Stivarga	Bayer	IIA	2012	VEGFR 1/2/3, BCR-Abl, B-Raf, B-Raf (V600E), Kit, PDGFR α/β, RET, FGFR 1/2, Tie2, Eph2A	RY	CRC, HCC, GIST	TRUE	TRUE
ribociclib	Ribociclib, LEE011, Kisqali, 6ZZ, PDB ID: 5L2T with CDK6	Novartis	I1/2B	2017	CDK4/6	S/T	Breast cancer, with an aromatase inhibitor	TRUE	FALSE	https://www.sciencedirect.com/science/article/pii/S0006295220301672
ripretinib	Ripretinib, DCC-2618, Qinlock, 6MOB	Deciphera Pharma	IIA	2020	Kit PDGFR	RY	GIST, 4th line treatment	FALSE	FALSE
ritlecitinib	Ritlecitinib, PF-06651600, Litfulo	Pfizer	VI	2023	JAK3	NRY	Alopecia areata	TRUE	FALSE	https://www.ema.europa.eu/en/documents/assessment-report/litfulo-epar-public-assessment-report_en.pdf
ruxolitinib	Ruxolitinib, INCB-018424, Jakafi & Opzelura, PDB ID: 6VGL with JAK2	Incyte Corp.	I	2011	JAK1/2/3, Tyk	NRY	Myelo-fibrosis; poly-cythemia vera, atopic dermatitis	TRUE	TRUE
selpercatinib	Selpercatinib, CEGM9YBNGD, Retevmo; PDB ID: 7JU6	Lilly	I1/2B	2020	RET	RY	RET lung & thyroid cancers	FALSE	FALSE
selumetinib	Selumetinib, AZD6244, Koselugo, PDB ID: 4U7Z with MEK1	Astra Zeneca	III	2020	MEK1/2	Y/T	Neurofib-romatosis type 1	TRUE	FALSE	https://www.ema.europa.eu/en/documents/assessment-report/koselugo-epar-public-assessment-report_en.pdf
sirolimus	Sirolimus, AY 22989, Rapamycin	Wyeth, LLC	IV	1999	FKBP/mTOR	S/T	Renal transplant; lymphangio-leiomyo-matosis	TRUE	TRUE
sorafenib	Sorafenib, BAY 43-9006, Nexavar, BAX, PDB ID: 4ASD with VEGFR2	Bayer	IIA	2005	VEGFR 1/2/3, B-/C-Raf, mutant B-Raf, Kit, Flt3, RET, PDGFRß	RY	Thyroid cancer, differen-tiated; HCC, RCC	TRUE	TRUE
sunitinib	Sunitinib, SU-11248, Sutent, B49, PDB ID: 4AGD with VEGFR2, 3TI1 with CDK2, 3G0E with Kit	Pfizer	IIB, I 1/2B	2006	VEGFR2/1/3, PDGFR α/β, Kit, Flt3, CSF-1R, Axl, RET	RY	RCC; GIST; pancreatic neuro-endocrine tumors	TRUE	TRUE
temsirolimus	Temsirolimus, CCI-779, Torisel	Wyeth, LLC	IV	2007	FKBP12/mTOR	S/T	RCC	TRUE	FALSE	https://www.sciencedirect.com/science/article/pii/S0002944011004263
tepotinib	Tepotinib (EMD 1214063) Tepmetko, PDB ID: 4R1V with MET	EMD Sereno Inc.	I 1/2B	2021	MET	RY	MET mutant NSCLC	FALSE	FALSE
tivozanib	Tivozanib (AV951) Fotvida, PDB ID: 4ASE with VEGFR2	AVEO Pharma	IIA	2021	VEGFR2, VEGFR1/3, Kit, PDGFRβ	RY	RCC	TRUE	FALSE	https://www.sciencedirect.com/science/article/pii/S0014483513001255?via%3Dihub
tofacitinib	Tofacitinib, CP-690550, Tasocitinib, M11, PDB:ID 3EYG with JAK1, 3LXK with JAK3	Pfizer	I 1/2 B	2012	JAK3	NRY	RA, PA, UC	TRUE	TRUE
trametinib	Trametinib, GSK1120212, Mekinist	GSK	III	2013	MEK1/2	Y/T	BRAF mutant melanoma, NSCLC	FALSE	FALSE
trilaciclib	Trilaciclib, G1T28, Cosela	G1 Thera-peutics	?	2021	CDK4/6	S/T	Myelo-suppresson prior to treatment of SCLC with cytotoxic therapy	FALSE	FALSE
tucatinib	Tucatinib, ONT-380, Tukysa	Seattle Genetics	?	2020	ErbB2 HER2	RY	Breast Ca, HER2+	FALSE	FALSE
upadacitinib	Upadacitinib, ABT-494, Rinvoq	AbbVie	?	2019	JAK1	NRY	Rheuma-toid arthritis, psoriatic arthritis, atopic dermatitis	TRUE	FALSE		https://www.ncbi.nlm.nih.gov/pmc/articles/PMC6390583/
vandetanib	Vandetanib, ZD6474, Zactima, ZD6, PDB ID:2IVU with RET	Sanofi	I	2011	VEGFRs, RET, EGFRs, Brk, Tie2, EphRs, Src family kinases	RY	Thyroid cancer, medullary	TRUE	FALSE	https://pubs.acs.org/doi/10.1021/acsomega.2c02794
vemurafenib	Vemurafenib, PLX-4032, Zelboraf, O32, PDB ID: 4RZV and 3OG7 with B-Raf	Genen-tech	I1/2A	2011	B-Raf (V600E) and A/B/C-Raf	S/T	Melanoma with the BRAFV600E mutation, Erdheim-Chester disease	TRUE	TRUE
zanubrutinib	Zanubrutinib, BGB3111, Brukinsa, 6J6M with BTK	BeiGene	VI	2019	Bruton tyrosine kinase	NRY	Mantle cell lymphoma	FALSE	FALSE
