## Supplementary Table 2 for "*Kinex* infers causal kinases from phosphoproteomics data"

### Sheet: Kinase_inference_tools
Tool	Full name	Methodology	Statistic	K-S relations	Ability to score any unknown substrate	Open source	DOI	Code/website
PHOXTRACK	PHOsphosite-X-TRacing Analysis of Causal Kinases	kinase-substrate enrichment scoring	Kolmogorov–Smirnov enrichment	multiple	No	-	10.1093/bioinformatics/btu572	http://phoxtrack.molgen.mpg.de
CLUE	Knowledge-based Cluster Evaluation	clustering of kinases upon perturbation from time-series phosphoproteomics data	k-means clustering, Fisher's exact test	PSP	No	Yes	10.1371/journal.pcbi.1004403	http://cran.r-project.org/web/packages/ClueR/index.html
PHONEMeS	PHOsphorylation Networks for Mass Spectrometry	phosphoproteomics perturbation data combined with kinase/phosphatase-substrate knowledge to train logic models	Gaussian mixed model	multiple	No	Yes	10.1021/acs.jproteome.0c00958	https:// github.com/saezlab/PHONEMeS-ILP
KinasePA	Kinase Perturbation Analysis	Kinase perturbation analysis with directional hypothesis testing	z-score	PSP, Phospho.ELM	No	-	10.1002/pmic.201600068	http://kinasepa.pengyiyang.org
IKAP	Inference of Kinase Activities from Phosphoproteomics	Cost-function minimization to calculate kinase activities and affinities	Chi-squared test, ComputeDistances	PSP	No	Yes	10.1093/bioinformatics/btv699	https://github.com/marcel-mischnik/IKAP.git
pCHIPS	No	KSEA analysis expanded with multi-omics (DNA mutations, transciptomics) layers using TieDIE	Kolgomorov-Smirnov test, t-test	multiple	No	Yes	10.1016/j.cell.2016.07.007	https://github.com/datarail/msda
KSEAapp	Kinase-Set Enrichment Analysis	aggregation of substrate phosphorylation levels	Z-score	PSP, NWK	No		10.1093/bioinformatics/btx415	https://casecpb.shinyapps.io/ksea/
KSEA	Kinase-Set Enrichment Analysis	aggregation of substrate phosphorylation levels	multiple	PSP,NWK	No	Yes		https://github.com/ evocellnet/ksea
KARP	Kinase Activity Ranking using Phosphoproteomics	Kinase activity inference and ranking relative to total phosphorylation activity	t-test, K-score	PSP	No	-	10.1074/mcp.O116.064360	no code
INKA	Integrative Inferred Kinase Activity	Kinase centric and substrate-centric analyses to estimate kinase activity	perturbation and randomization, INKA score	PSP, NWK	Yes	No	10.15252/msb.20188250	http://www.INKAscore.org
PTM-SEA	PTM-Set Enrichment Analysis	PTM signature enrichment analysis using a curated PTMsigDB	permutation	multiple	No	Yes	10.1074/mcp.TIR118.000943	https://github.com/broadinstitute/ssGSEA2.0
KAEA	Kinase activity Enrichment Analysis	kinase and pathway activity inference from differential experiments using the SetRank algorithm	SetRank	multiple	No	Yes	10.1186/s12885-021-08479-z	https://github.com/Mahmoudhallal/KAEA
KEA3	Kinase Enrichment Analysis	kinase enrichment using a consolidated K-S dbase	Fischer's exact test	multiple	No	Yes		https://maayanlab.cloud/kea3
RoKAI	Robust Inference of Kinase Activity	Robust of kinase activity inference using functional protein-protein interaction networks	z-score	PSP	No	Yes	10.1038/s41467-021-21211-6	http://rokai.io, https://github.com/serhan-yilmaz/RoKAI
KSEAplus	Kinase-Set Enrichment Analysis	aggregation of substrate phosphorylation levels	multiple	PSP, NWK	No	Yes		https://github.com/CutillasLab/KSEA_plus
Kinase Library		kinase centric, substrate-centric	one-sided exact Fisher’s test	Experimental Kinases motifs	Yes	No	10.1038/s41586-022-05575-3	https://kinase-library.phosphosite.org/site
Modified table from Piersma et al., 2022; DOI: 10.1002/mas.21808
