## Supplementary Table 5 for "*Kinex* infers causal kinases from phosphoproteomics data"

### Sheet: Legend
303 Serine/Threonine Kinases information
The table was adapted from Johnson et al. 2023 Supplementary Table 1

### Sheet: Table S5
Uniprot id	Kinase	Gene	Family
Q2M2I8	AAK1	AAK1	Other
P27037	ACVR2A	ACVR2A	TKL
Q13705	ACVR2B	ACVR2B	TKL
P31749	AKT1	AKT1	AGC
P31751	AKT2	AKT2	AGC
Q9Y243	AKT3	AKT3	AGC
Q04771	ALK2	ACVR1	TKL
P36896	ALK4	ACVR1B	TKL
Q96QP1	ALPHAK3	ALPK1	Alpha
Q13131	AMPKA1	PRKAA1	CAMK
P54646	AMPKA2	PRKAA2	CAMK
P57078	ANKRD3	RIPK4	TKL
Q99683	ASK1	MAP3K5	STE
Q13315	ATM	ATM	PIKK
Q13535	ATR	ATR	PIKK
O14965	AURA	AURKA	Other
Q96GD4	AURB	AURKB	Other
Q9UQB9	AURC	AURKC	Other
O14874	BCKDK	BCKDK	PDHK
Q9NSY1	BIKE	BMP2K	Other
P36894	BMPR1A	BMPR1A	TKL
O00238	BMPR1B	BMPR1B	TKL
Q13873	BMPR2	BMPR2	TKL
P15056	BRAF	BRAF	TKL
Q8TDC3	BRSK1	BRSK1	CAMK
Q8IWQ3	BRSK2	BRSK2	CAMK
O43683	BUB1	BUB1	Other
Q14012	CAMK1A	CAMK1	CAMK
Q6P2M8	CAMK1B	PNCK	CAMK
Q8IU85	CAMK1D	CAMK1D	CAMK
Q96NX5	CAMK1G	CAMK1G	CAMK
Q9UQM7	CAMK2A	CAMK2A	CAMK
Q13554	CAMK2B	CAMK2B	CAMK
Q13557	CAMK2D	CAMK2D	CAMK
Q13555	CAMK2G	CAMK2G	CAMK
Q16566	CAMK4	CAMK4	CAMK
Q8N5S9	CAMKK1	CAMKK1	Other
Q96RR4	CAMKK2	CAMKK2	Other
Q32MK0	CAMLCK	MYLK3	CAMK
O00311	CDC7	CDC7	Other
P06493	CDK1	CDK1	CMGC
Q15131	CDK10	CDK10	CMGC
Q9NYV4	CDK12	CDK12	CMGC
Q14004	CDK13	CDK13	CMGC
O94921	CDK14	CDK14	CMGC
Q00536	CDK16	CDK16	CMGC
Q00537	CDK17	CDK17	CMGC
Q07002	CDK18	CDK18	CMGC
Q9BWU1	CDK19	CDK19	CMGC
P24941	CDK2	CDK2	CMGC
Q00526	CDK3	CDK3	CMGC
P11802	CDK4	CDK4	CMGC
Q00535	CDK5	CDK5	CMGC
Q00534	CDK6	CDK6	CMGC
P50613	CDK7	CDK7	CMGC
P49336	CDK8	CDK8	CMGC
P50750	CDK9	CDK9	CMGC
Q00532	CDKL1	CDKL1	CMGC
Q3UTQ8	CDKL5	CDKL5	CMGC
Q96QT4	CHAK1	TRPM7	Alpha
Q9BX84	CHAK2	TRPM6	Alpha
O14757	CHK1	CHEK1	CAMK
O96017	CHK2	CHEK2	CAMK
P48729	CK1A	CSNK1A1	CK1
Q8N752	CK1A2	CSNK1A1L	CK1
P48730	CK1D	CSNK1D	CK1
P49674	CK1E	CSNK1E	CK1
Q9HCP0	CK1G1	CSNK1G1	CK1
P78368	CK1G2	CSNK1G2	CK1
Q9Y6M4	CK1G3	CSNK1G3	CK1
P68400	CK2A1	CSNK2A1	Other
P19784	CK2A2	CSNK2A2	Other
P49759	CLK1	CLK1	CMGC
P49760	CLK2	CLK2	CMGC
P49761	CLK3	CLK3	CMGC
Q9HAZ1	CLK4	CLK4	CMGC
P41279	COT	MAP3K8	STE
O14578	CRIK	CIT	AGC
P53355	DAPK1	DAPK1	CAMK
Q9UIK4	DAPK2	DAPK2	CAMK
O43293	DAPK3	DAPK3	CAMK
O15075	DCAMKL1	DCLK1	CAMK
Q8N568	DCAMKL2	DCLK2	CAMK
Q12852	DLK	MAP3K12	TKL
Q09013	DMPK1	DMPK	AGC
P78527	DNAPK	PRKDC	PIKK
Q9UEE5	DRAK1	STK17A	CAMK
Q6XUX3	DSTYK	DSTYK	TKL
Q13627	DYRK1A	DYRK1A	CMGC
Q9Y463	DYRK1B	DYRK1B	CMGC
Q92630	DYRK2	DYRK2	CMGC
O43781	DYRK3	DYRK3	CMGC
Q9NR20	DYRK4	DYRK4	CMGC
O00418	EEF2K	EEF2K	Alpha
P27361	ERK1	MAPK3	CMGC
P28482	ERK2	MAPK1	CMGC
Q13164	ERK5	MAPK7	CMGC
Q8TD08	ERK7	MAPK15	CMGC
Q8IXL6	FAM20C	FAM20C	FAM20
O14976	GAK	GAK	Other
Q12851	GCK	MAP4K2	STE
Q9P2K8	GCN2	EIF2AK4	Other
Q15835	GRK1	GRK1	AGC
P25098	GRK2	GRK2	AGC
P35626	GRK3	GRK3	AGC
P32298	GRK4	GRK4	AGC
P34947	GRK5	GRK5	AGC
P43250	GRK6	GRK6	AGC
Q8WTQ7	GRK7	GRK7	AGC
P49840	GSK3A	GSK3A	CMGC
P49841	GSK3B	GSK3B	CMGC
Q8TF76	HASPIN	HASPIN	Other
O95819	HGK	MAP4K4	STE
Q86Z02	HIPK1	HIPK1	CMGC
Q9H2X6	HIPK2	HIPK2	CMGC
Q9H422	HIPK3	HIPK3	CMGC
Q8NE63	HIPK4	HIPK4	CMGC
Q92918	HPK1	MAP4K1	STE
Q9BQI3	HRI	EIF2AK1	Other
P57058	HUNK	HUNK	CMGC
Q9UPZ9	ICK	CILK1	CMGC
O15111	IKKA	CHUK	Other
O14920	IKKB	IKBKB	Other
Q14164	IKKE	IKBKE	Other
P51617	IRAK1	IRAK1	TKL
Q9NWZ3	IRAK4	IRAK4	TKL
O75460	IRE1	ERN1	Other
Q76MJ5	IRE2	ERN2	Other
P45983	JNK1	MAPK8	CMGC
P45984	JNK2	MAPK9	CMGC
P53779	JNK3	MAPK10	CMGC
Q9Y4K4	KHS1	MAP4K5	STE
Q8IVH8	KHS2	MAP4K3	STE
Q63285	KIS	UHMK1	Other
O95835	LATS1	LATS1	AGC
Q9NRM7	LATS2	LATS2	AGC
Q15831	LKB1	STK11	CAMK
O94804	LOK	STK10	STE
Q5S007	LRRK2	LRRK2	TKL
P20794	MAK	MAK	CMGC
Q6ZN16	MAP3K15	MAP3K15	STE
P49137	MAPKAPK2	MAPKAPK2	CAMK
Q16644	MAPKAPK3	MAPKAPK3	CAMK
Q8IW41	MAPKAPK5	MAPKAPK5	CAMK
Q9P0L2	MARK1	MARK1	CAMK
Q7KZI7	MARK2	MARK2	CAMK
P27448	MARK3	MARK3	CAMK
Q96L34	MARK4	MARK4	CAMK
Q96GX5	MASTL	MASTL	AGC
Q02750	MEK1	MAP2K1	STE
P36507	MEK2	MAP2K2	STE
Q13163	MEK5	MAP2K5	STE
Q13233	MEKK1	MAP3K1	STE
Q9Y2U5	MEKK2	MAP3K2	STE
Q99759	MEKK3	MAP3K3	STE
O95382	MEKK6	MAP3K6	STE
Q14680	MELK	MELK	CAMK
Q8N4C8	MINK	MINK1	STE
P80192	MLK1	MAP3K9	TKL
Q02779	MLK2	MAP3K10	TKL
Q16584	MLK3	MAP3K11	TKL
Q5TCX8	MLK4	MAP3K21	STE
Q9BUB5	MNK1	MKNK1	CAMK
Q9HBH9	MNK2	MKNK2	CAMK
Q9UQ07	MOK	MOK	CMGC
P00540	MOS	MOS	Other
O75716	MPSK1	STK16	Other
Q5VT25	MRCKA	CDC42BPA	AGC
Q9Y5S2	MRCKB	CDC42BPB	AGC
O75582	MSK1	RPS6KA5	AGC
O75676	MSK2	RPS6KA4	AGC
Q13043	MST1	STK4	STE
Q13188	MST2	STK3	STE
Q9Y6E0	MST3	STK24	STE
Q9P289	MST4	STK26	STE
P42345	MTOR	MTOR	PIKK
Q86YV6	MYLK4	MYLK4	CAMK
Q8NEV4	MYO3A	MYO3A	STE
Q8WXR4	MYO3B	MYO3B	STE
Q15208	NDR1	STK38	AGC
Q9Y2H1	NDR2	STK38L	AGC
Q96PY6	NEK1	NEK1	Other
Q8NG66	NEK11	NEK11	Other
P51955	NEK2	NEK2	Other
P51956	NEK3	NEK3	Other
P51957	NEK4	NEK4	Other
Q6P3R8	NEK5	NEK5	Other
Q9HC98	NEK6	NEK6	Other
Q8TDX7	NEK7	NEK7	Other
Q86SG6	NEK8	NEK8	Other
Q8TD19	NEK9	NEK9	Other
Q99558	NIK	MAP3K14	STE
Q8IY84	NIM1	NIM1K	CAMK
Q9UBE8	NLK	NLK	CMGC
O60285	NUAK1	NUAK1	CAMK
Q9H093	NUAK2	NUAK2	CAMK
O95747	OSR1	OXSR1	STE
Q16539	P38A	MAPK14	CMGC
Q15759	P38B	MAPK11	CMGC
O15264	P38D	MAPK13	CMGC
P53778	P38G	MAPK12	CMGC
P23443	P70S6K	RPS6KB1	AGC
Q9UBS0	P70S6KB	RPS6KB2	AGC
Q15418	P90RSK	RPS6KA1	AGC
Q13153	PAK1	PAK1	STE
Q13177	PAK2	PAK2	STE
O75914	PAK3	PAK3	STE
O96013	PAK4	PAK4	STE
Q9P286	PAK5	PAK5	STE
Q9NQU5	PAK6	PAK6	STE
Q96RG2	PASK	PASK	CAMK
Q96KB5	PBK	PBK	Other
Q15118	PDHK1	PDK1	PDHK
Q16654	PDHK4	PDK4	PDHK
O15530	PDK1	PDPK1	AGC
Q9NZJ5	PERK	EIF2AK3	Other
Q16816	PHKG1	PHKG1	CAMK
P15735	PHKG2	PHKG2	CAMK
P11309	PIM1	PIM1	CAMK
Q9P1W9	PIM2	PIM2	CAMK
Q86V86	PIM3	PIM3	CAMK
E0W1I1	PINK1	PINK1	Other
P17612	PKACA	PRKACA	AGC
P22694	PKACB	PRKACB	AGC
P22612	PKACG	PRKACG	AGC
P17252	PKCA	PRKCA	AGC
P05771	PKCB	PRKCB	AGC
Q05655	PKCD	PRKCD	AGC
Q02156	PKCE	PRKCE	AGC
P05129	PKCG	PRKCG	AGC
P24723	PKCH	PRKCH	AGC
P41743	PKCI	PRKCI	AGC
Q04759	PKCT	PRKCQ	AGC
Q05513	PKCZ	PRKCZ	AGC
Q13976	PKG1	PRKG1	AGC
Q13237	PKG2	PRKG2	AGC
Q16512	PKN1	PKN1	AGC
Q16513	PKN2	PKN2	AGC
Q6P5Z2	PKN3	PKN3	AGC
P19525	PKR	EIF2AK2	Other
P53350	PLK1	PLK1	Other
Q9NYY3	PLK2	PLK2	Other
Q9H4B4	PLK3	PLK3	Other
O00444	PLK4	PLK4	Other
Q15139	PRKD1	PRKD1	CAMK
Q9BZL6	PRKD2	PRKD2	CAMK
O94806	PRKD3	PRKD3	CAMK
P51817	PRKX	PRKX	AGC
Q13523	PRP4	PRPF4B	CMGC
Q96S44	PRPK	TP53RK	Other
Q9H0K1	QIK	SIK2	CAMK
Q9Y2K2	QSK	SIK3	CAMK
P04049	RAF1	RAF1	TKL
Q13546	RIPK1	RIPK1	TKL
O43353	RIPK2	RIPK2	TKL
Q9Y572	RIPK3	RIPK3	TKL
Q13464	ROCK1	ROCK1	AGC
O75116	ROCK2	ROCK2	AGC
P51812	RSK2	RPS6KA3	AGC
Q15349	RSK3	RPS6KA2	AGC
Q9UK32	RSK4	RPS6KA6	AGC
Q52WX2	SBK	SBK1	Other
O00141	SGK1	SGK1	AGC
Q96BR1	SGK3	SGK3	AGC
P57059	SIK	SIK1	CAMK
Q9H1R3	SKMLCK	MYLK2	CAMK
Q9H2G2	SLK	SLK	STE
Q96Q15	SMG1	SMG1	PIKK
Q15746	SMMLCK	MYLK	CAMK
Q9NRH2	SNRK	SNRK	CAMK
Q96SB4	SRPK1	SRPK1	CMGC
P78362	SRPK2	SRPK2	CMGC
Q9UPE1	SRPK3	SRPK3	CMGC
Q9BXA6	SSTK	TSSK6	CAMK
Q9BYT3	STK33	STK33	CAMK
Q9UEW8	STLK3	STK39	STE
O43318	TAK1	MAP3K7	TKL
Q7L7X3	TAO1	TAOK1	STE
Q9UL54	TAO2	TAOK2	STE
Q9H2K8	TAO3	TAOK3	STE
Q9UHD2	TBK1	TBK1	Other
P36897	TGFBR1	TGFBR1	TKL
P37173	TGFBR2	TGFBR2	TKL
Q9UKI8	TLK1	TLK1	Other
Q86UE8	TLK2	TLK2	Other
Q9UKE5	TNIK	TNIK	STE
Q9BXA7	TSSK1	TSSK1B	CAMK
Q96PF2	TSSK2	TSSK2	CAMK
Q5TCY1	TTBK1	TTBK1	CK1
Q6IQ55	TTBK2	TTBK2	CK1
P33981	TTK	TTK	Other
O75385	ULK1	ULK1	Other
Q8IYT8	ULK2	ULK2	Other
Q99986	VRK1	VRK1	CK1
Q86Y07	VRK2	VRK2	CK1
Q9H4A3	WNK1	WNK1	Other
Q9BYP7	WNK3	WNK3	Other
Q96J92	WNK4	WNK4	Other
Q9NY57	YANK2	STK32B	AGC
Q86UX6	YANK3	STK32C	AGC
O00506	YSK1	STK25	STE
Q56UN5	YSK4	MAP3K19	STE
Q9NYL2	ZAK	MAP3K20	STE
